# Robust T and B cell activation is associated with rapid clearance of infectious SARS-CoV-2

**DOI:** 10.64898/2026.11.04.763820

**Authors:** Lily Zemelko, Rafael Tibúrcio, Yen Y. Wang, Christian M. Constantz, Gina M. Borgo, Wenxuan Chen, Matthew H. Spitzer, Khamal A. Anglin, Scott Lu, Sarah A. Goldberg, Michel Tassetto, Miguel A. Garcia-Knight, Steven G. Deeks, Raul Andino, Jeffrey N. Martin, Peter W. Hunt, Michael J. Peluso, J. Daniel Kelly, Amelia N. Deitchman, Rachel L. Rutishauser

## Abstract

The immunologic correlates of rapid clearance of SARS-CoV-2 shedding are not well understood, partly due to challenges of collecting samples early after infection and the fact that most studies do not measure infectious virus. Here, we performed mass cytometry profiling of peripheral blood cells collected from people 4-6 days after onset of symptoms from acute SARS-CoV-2 infection who underwent daily nasopharyngeal testing for SARS-CoV-2 culture positivity. We identified broad and coordinated activation of innate and adaptive immune cells in unvaccinated individuals with primary infection. Faster clearance of infectious virus shedding was associated with robust adaptive immune cell activation and proliferation, namely among cytotoxic CD8+, CD4+, and γδ T cells and plasmablasts. In contrast, vaccinated individuals who rapidly cleared breakthrough infection showed minimal cellular immune activation. Our findings identify early immune correlates of rapid clearance of infectious SARS-CoV-2 shedding that may inform future prevention and therapeutic approaches to reduce disease burden and transmission.

**Graphical abstract:** 
