## Supplemental Table 2 for "Robust T and B cell activation is associated with rapid clearance of infectious SARS-CoV-2"

### Sheet: Sheet1
PID	Infection_status	Vaccination_status	Clearer_status	Sampling_day_PBMC	Final_day_CPE	Age_range	Sex_gender	Race_ethnicity	BMI	Variant	Vaccine_type	Number_vaccines_received	Days_since_vaccination
F1	SARS_CoV_2	no	Fast	5	0	30-39	Female	Asian	30.2	Pre-Delta	NA	NA	NA
F2	SARS_CoV_2	no	Fast	5	0	50-59	Male	Asian	28.9	Pre-Delta	NA	NA	NA
F3	SARS_CoV_2	no	Fast	5	0	40-49	Male	American Indian or Alaska Native	36.9	Pre-Delta	NA	NA	NA
F4	SARS_CoV_2	no	Fast	4	5	40-49	Female	White	19.1	Pre-Delta	NA	NA	NA
F5	SARS_CoV_2	no	Fast	4	4	40-49	Female	Hispanic/Latino	42.5	Pre-Delta	NA	NA	NA
F6	SARS_CoV_2	no	Fast	6	0	10-19	Male	Hispanic/Latino	35.3	Pre-Delta	NA	NA	NA
F7	SARS_CoV_2	no	Fast	5	0	20-29	Female	Asian	22.5	Pre-Delta	NA	NA	NA
F8	SARS_CoV_2	no	Fast	5	0	20-29	Male	Prefer not to answer	23.1	Pre-Delta	NA	NA	NA
F9	SARS_CoV_2	no	Fast	4	0	20-29	Female	Asian	43.8	Pre-Delta	NA	NA	NA
F10	SARS_CoV_2	no	Fast	5	0	40-49	Female	Asian	20.5	Pre-Delta	NA	NA	NA
F11	SARS_CoV_2	no	Fast	5	5	10-19	Female	Asian	23.9	Pre-Delta	NA	NA	NA
M1	SARS_CoV_2	no	Medium	4	7	40-49	Female	Pacific Islander/Native Hawaiin	23.7	Pre-Delta	NA	NA	NA
M2	SARS_CoV_2	no	Medium	5	6	10-19	Female	White	27.5	Pre-Delta	NA	NA	NA
M3	SARS_CoV_2	no	Medium	5	7	40-49	Female	Hispanic/Latino	32.8	Pre-Delta	NA	NA	NA
M4	SARS_CoV_2	no	Medium	4	6	40-49	Female	Hispanic/Latino	31.2	Pre-Delta	NA	NA	NA
M5	SARS_CoV_2	no	Medium	4	7	20-29	Female	Prefer not to answer	24.6	Pre-Delta	NA	NA	NA
M6	SARS_CoV_2	no	Medium	4	7	20-29	Female	Hispanic/Latino	35.3	Pre-Delta	NA	NA	NA
M7	SARS_CoV_2	no	Medium	4	6	40-49	Female	White	24.7	Pre-Delta	NA	NA	NA
M8	SARS_CoV_2	no	Medium	5	7	30-39	Male	Hispanic/Latino	47.6	Pre-Delta	NA	NA	NA
M9	SARS_CoV_2	no	Medium	4	7	30-39	Female	White	23.9	Pre-Delta	NA	NA	NA
S1	SARS_CoV_2	no	Slow	4	9	30-39	Female	Asian	29.3	Pre-Delta	NA	NA	NA
S2	SARS_CoV_2	no	Slow	4	8	50-59	Female	White	32.9	Pre-Delta	NA	NA	NA
S3	SARS_CoV_2	no	Slow	5	11	50-59	Male	White	28.9	Pre-Delta	NA	NA	NA
S4	SARS_CoV_2	no	Slow	4	13	20-29	Female	Hispanic/Latino	24	Pre-Delta	NA	NA	NA
S5	SARS_CoV_2	no	Slow	4	8	20-29	Male	Asian	27.4	Pre-Delta	NA	NA	NA
S6	SARS_CoV_2	no	Slow	4	13	30-39	Male	White	25.8	Pre-Delta	NA	NA	NA
V1	SARS_CoV_2	yes	Fast	4	4	40-49	Male	White	24.8	Delta	Pfizer	2	115
V2	SARS_CoV_2	yes	Fast	4	5	30-39	Female	Asian	21.3	Delta	Pfizer	2	194
V3	SARS_CoV_2	yes	Fast	5	5	30-39	Female	White	25.2	Delta	Pfizer	2	255
V4	SARS_CoV_2	yes	Fast	5	0	30-39	Female	White	22.3	Delta	Pfizer	2	267
V5	SARS_CoV_2	yes	Fast	5	0	50-59	Male	White	24.4	Omicron	Moderna	2	248
V6	SARS_CoV_2	yes	Fast	5	0	50-59	Male	Hispanic/Latino	20.7	Omicron	Moderna	2	248
V7	SARS_CoV_2	yes	Fast	4	0	40-49	Male	White	47.3	Omicron	Pfizer	3	25
V8	SARS_CoV_2	yes	Fast	5	0	40-49	Female	White	44.1	Omicron	Pfizer	3	149
