## Supplemental Table 3 for "Robust T and B cell activation is associated with rapid clearance of infectious SARS-CoV-2"

### Sheet: Sheet1
Cell Type	Ki-67	CD71	T-bet	PD-1	CD69	CX3CR1	CD40	CD80	CD86	CCR2	CD38	CXCR5	CXCR3	CD20	CD21	CD24	BDCA-1	CD11c	CD141	CD68	CD11b	CD4	TIGIT	CD95	CD127	CD27	CD25	HLA-DR	ICOS	CD16	CD45RA	CCR7	CCR4	CCR6	CD103	CTLA-4	Bcl-2	Granzyme A	Granzyme B	Perforin	Eomesodermin	TCF-1
B cells: transitional	x	x	x	x		x	x	x		x	x	x	x		x		x	x
B cells: naïve	x	x	x	x		x		x		x	x	x	x		x	x	x	x
B cells: CD27-IgD-	x	x	x	x		x	x	x		x	x	x	x	x	x	x	x	x
B cells: plasmablasts	x	x	x	x		x	x	x	x	x		x	x		x	x		x
B cells: IgD+IgM+	x	x	x	x		x	x	x		x	x	x	x		x	x	x	x
B cells: IgD-IgM+	x	x	x	x		x	x	x		x	x	x	x		x	x	x	x
B cells: IgD-IgM-	x	x	x	x		x	x	x		x	x	x	x		x	x	x	x
CD14+CD16+ monocytes	x	x	x	x	x	x	x	x	x	x										x		x
CD14+CD16- monocytes	x	x	x	x	x	x	x	x	x								x			x		x
CD14-CD16+ monocytes	x	x	x	x	x	x	x	x	x	x											x	x
cDC1	x	x						x	x	x											x
cDC2	x	x					x	x	x	x									x	x	x
Other cDC	x	x				x	x	x	x	x										x	x
pDCs	x	x							x		x		x						x	x
Basophils	x	x
CD4: non-naïve		x			x			x	x	x
CD56bright NK cells	x	x	x	x	x				x	x	x												x	x	x	x	x			x								x	x	x	x	x
CD56dim NK cells	x	x	x	x	x				x	x	x												x	x	x	x	x											x	x	x	x	x
CD8: non-naïve	x	x	x	x	x	x	x		x	x	x	x	x										x	x	x	x	x	x	x	x	x	x	x	x	x	x	x	x	x	x	x	x
CD4 non-naïve: Tregs	x		x	x	x						x	x	x										x	x	x	x		x	x		x	x	x	x	x	x	x			x		x
CD4 non-naïve: Tfh	x										x		x										x	x	x		x	x	x			x				x	x
CD4 non-naïve: Th1	x			x		x					x	x	x										x	x	x	x	x	x	x		x	x			x	x	x	x	x	x		x
CD4 non-naïve: Tctl	x		x	x		x					x	x	x										x	x	x	x	x	x	x		x	x				x	x	x	x	x		x
CD4 non-naïve: other	x			x		x					x	x	x										x	x	x	x	x	x	x		x	x			x	x	x			x		x
γδ T cells: non-naïve	x		x	x	x	x					x	x	x										x	x	x	x	x	x	x	x	x	x	x	x	x		x	x	x	x	x	x
