## Supplemental Table 6 for "Robust T and B cell activation is associated with rapid clearance of infectious SARS-CoV-2"

### Sheet: Sheet1
X	Y	rho	p	p_adj
finalday_CPE	plasmablast > CCR2 | Percent of plasmablast	-0.721208	1.49e-05	0.00419333
finalday_CPE	non naive CD8 > Ki67 | Percent of non naive CD8	-0.712522	2.1e-05	0.00419333
finalday_CPE	non naive CD8 > Bcl2 | Percent of non naive CD8	0.652281	0.000169006	0.0224777
finalday_CPE	non naive gd T cells > Ki67 | Percent of non naive gd T cells	-0.618939	0.000445933	0.0355855
finalday_CPE	non naive CD8 > CD86 | Percent of non naive CD8	-0.603528	0.000673561	0.040532
finalday_CPE	CD4 Th1 > CD38 | Percent of CD4 Th1	-0.599045	0.000756457	0.040532
finalday_CPE	CD4 Th1 > Ki67 | Percent of CD4 Th1	-0.596244	0.000812671	0.040532
finalday_CPE	CD4 Tfh > Bcl2 | Percent of CD4 Tfh	0.583355	0.00112079	0.0496882
finalday_CPE	CD4 Th1 > Bcl2 | Percent of CD4 Th1	0.556176	0.0021173	0.0844803
finalday_CPE	CD4 Tfh > CCR7 | Percent of CD4 Tfh	-0.548331	0.00251921	0.0853172
finalday_CPE	CD4 Tfh > Ki67 | Percent of CD4 Tfh	-0.547491	0.00256593	0.0853172
finalday_CPE	CD4 Th1 > CCR7 | Percent of CD4 Th1	-0.523114	0.00428551	0.128232
finalday_CPE	plasmablast > Ki67 | Percent of plasmablast	-0.514708	0.00507114	0.128232
finalday_CPE	CD4 Tctl > Ki67 | Percent of CD4 Tctl	-0.510505	0.00550778	0.128232
finalday_CPE	non naive CD8 > CD38 | Percent of non naive CD8	-0.509385	0.00562947	0.128232
finalday_CPE	plasmablast > CXCR3 | Percent of plasmablast	-0.507423	0.00584791	0.128232
finalday_CPE	non naive CD8 > CD71 | Percent of non naive CD8	-0.506863	0.00591162	0.128232
finalday_CPE	transitional B cells > CXCR5 | Percent of transitional B cells	-0.5021	0.00647734	0.129223
finalday_CPE	plasmablast > CD24 | Percent of plasmablast	-0.495022	0.00740213	0.14064
finalday_CPE	non naive CD8 > CTLA4 | Percent of non naive CD8	-0.483327	0.00917358	0.166375
finalday_CPE	CD4 Tctl > CXCR3 | Percent of CD4 Tctl	-0.478284	0.0100405	0.170907
finalday_CPE	CD4 Th1 > ICOS | Percent of CD4 Th1	-0.476322	0.0103957	0.170907
finalday_CPE	CD4 Tctl > ICOS | Percent of CD4 Tctl	-0.474641	0.0107085	0.170907
finalday_CPE	CD4 Tfh > CD38 | Percent of CD4 Tfh	-0.468757	0.0118657	0.182093
finalday_CPE	CD4 Tctl > Bcl2 | Percent of CD4 Tctl	0.456429	0.0146307	0.207014
finalday_CPE	CD4 Th1 > CTLA4 | Percent of CD4 Th1	-0.455869	0.0147681	0.207014
finalday_CPE	Treg CD4 > CCR6 | Percent of Treg CD4	-0.454748	0.0150461	0.207014
finalday_CPE	CD4 Th1 > PD1 | Percent of CD4 Th1	-0.446902	0.0171159	0.215569
finalday_CPE	non naive CD8 > ICOS | Percent of non naive CD8	-0.444941	0.0176685	0.215569
finalday_CPE	Treg CD4 > Ki67 | Percent of Treg CD4	-0.444941	0.0176685	0.215569
finalday_CPE	CD4 Th1 > CXCR3 | Percent of CD4 Th1	-0.444381	0.017829	0.215569
finalday_CPE	CD4 Tfh > CXCR3 | Percent of CD4 Tfh	-0.422526	0.0250947	0.283505
finalday_CPE	non naive CD8 > PD1 | Percent of non naive CD8	-0.420004	0.0260692	0.283505
finalday_CPE	Treg CD4 > CXCR3 | Percent of Treg CD4	-0.419444	0.0262899	0.283505
finalday_CPE	CD4 Tctl > CTLA4 | Percent of CD4 Tctl	-0.416082	0.0276462	0.290285
finalday_CPE	CD4 Tfh > CTLA4 | Percent of CD4 Tfh	-0.399831	0.0350238	0.350329
finalday_CPE	Treg CD4 > CD38 | Percent of Treg CD4	-0.397589	0.036155	0.350329
finalday_CPE	CD14+ CD16- monocytes > BDCA1 | Percent of CD14+ CD16- monocytes	-0.396188	0.0368768	0.350329
finalday_CPE	Treg CD4 > Bcl2 | Percent of Treg CD4	0.391985	0.0391115	0.362918
finalday_CPE	Treg CD4 > HLADR | Percent of Treg CD4	-0.380217	0.0459483	0.403497
finalday_CPE	cDC1 > CCR2 | Percent of cDC1	0.379377	0.0464708	0.403497
finalday_CPE	Treg CD4 > CCR4 | Percent of Treg CD4	-0.378256	0.0471746	0.403497
finalday_CPE	naive B cells > CX3CR1 | Percent of naive B cells	-0.377696	0.0475297	0.403497
finalday_CPE	CD56mid NK > GzB | Percent of CD56mid NK	-0.375734	0.0487891	0.40556
finalday_CPE	other CD4 > Ki67 | Percent of other CD4	-0.372652	0.0508213	0.413831
finalday_CPE	Treg CD4 > PD1 | Percent of Treg CD4	-0.368169	0.0538956	0.425017
finalday_CPE	IgD- IgM+ > Ki67 | Percent of IgD- IgM+	-0.460732	0.0543255	0.425017
finalday_CPE	plasmablast > PD1 | Percent of plasmablast	-0.362439	0.0580356	0.445311
finalday_CPE	CD4 Th1 > CD27 | Percent of CD4 Th1	-0.359483	0.0602661	0.448205
finalday_CPE	CD56mid NK > TIGIT | Percent of CD56mid NK	-0.357522	0.0617827	0.448205
finalday_CPE	CD4 Tctl > CCR7 | Percent of CD4 Tctl	-0.35416	0.0644515	0.453229
finalday_CPE	naive B cells > CXCR3 | Percent of naive B cells	-0.353039	0.0653607	0.453229
finalday_CPE	CD56mid NK > CD71 | Percent of CD56mid NK	-0.352401	0.0658829	0.453229
finalday_CPE	CD4 Tfh > ICOS | Percent of CD4 Tfh	-0.348556	0.0690975	0.467286
finalday_CPE	non naive CD8 > CD38 HLADR | Percent of non naive CD8	-0.344353	0.0727486	0.472149
finalday_CPE	CD14- CD16+ monocytes > Ki67 | Percent of CD14- CD16+ monocytes	-0.344073	0.0729971	0.472149
finalday_CPE	non naive gd T cells > HLADR | Percent of non naive gd T cells	-0.342392	0.0745024	0.472149
finalday_CPE	other CD4 > CXCR3 | Percent of other CD4	-0.341831	0.0750094	0.472149
finalday_CPE	IgD- IgM+ > CD24 | Percent of IgD- IgM+	-0.428893	0.0757332	0.472149
finalday_CPE	CD4 Tctl > PD1 | Percent of CD4 Tctl	-0.33959	0.077064	0.472195
finalday_CPE	non naive CD8 > HLADR | Percent of non naive CD8	-0.338469	0.0781074	0.472195
finalday_CPE	CD56hi NK > Ki67 | Percent of CD56hi NK	-0.337068	0.0794268	0.473004
finalday_CPE	non naive gd T cells > Bcl2 | Percent of non naive gd T cells	0.330624	0.0857165	0.497295
finalday_CPE	transitional B cells > CXCR3 | Percent of transitional B cells	-0.330344	0.0859983	0.497295
finalday_CPE	CD14- CD16+ monocytes > PD1 | Percent of CD14- CD16+ monocytes	-0.318015	0.0991086	0.564919
finalday_CPE	non naive CD4 > CD69 | Percent of non naive CD4	0.315213	0.102287	0.574824
finalday_CPE	non naive gd T cells > CD127 | Percent of non naive gd T cells	0.313532	0.10423	0.577609
finalday_CPE	Treg CD4 > ICOS | Percent of Treg CD4	-0.30961	0.108872	0.595066
finalday_CPE	CD56hi NK > CD86 | Percent of CD56hi NK	-0.307817	0.111043	0.598734
finalday_CPE	CD27- IgD- > CXCR3 | Percent of CD27- IgD-	-0.304286	0.115415	0.605926
finalday_CPE	non naive gd T cells > CCR6 | Percent of non naive gd T cells	-0.302325	0.117897	0.610434
finalday_CPE	CD56hi NK > Perforin | Percent of CD56hi NK	-0.301204	0.119333	0.610434
finalday_CPE	CD56mid NK > CD95 | Percent of CD56mid NK	-0.298122	0.123349	0.620748
finalday_CPE	non naive CD8 > TCF1 | Percent of non naive CD8	0.297281	0.124461	0.620748
finalday_CPE	IgD- IgM+ > CXCR5 | Percent of IgD- IgM+	-0.373024	0.127349	0.627311
finalday_CPE	Treg CD4 > CTLA4 | Percent of Treg CD4	-0.288035	0.137185	0.66752
finalday_CPE	non naive gd T cells > CD38 | Percent of non naive gd T cells	-0.284392	0.142448	0.684778
finalday_CPE	non naive CD8 > CD103 | Percent of non naive CD8	0.281871	0.146176	0.689897
finalday_CPE	CD56hi NK > CD95 | Percent of CD56hi NK	-0.28019	0.1487	0.689897
finalday_CPE	cDC other > CD68 | Percent of cDC other	0.275146	0.156459	0.717555
finalday_CPE	CD4 Th1 > CXCR5 | Percent of CD4 Th1	-0.272624	0.160446	0.720618
finalday_CPE	cDC2 > CD80 | Percent of cDC2	0.272441	0.160739	0.720618
finalday_CPE	non naive CD8 > CX3CR1 | Percent of non naive CD8	-0.267021	0.169562	0.737089
finalday_CPE	CD14+ CD16- monocytes > PD1 | Percent of CD14+ CD16- monocytes	-0.26646	0.170493	0.737089
finalday_CPE	IgD- IgM+ > CD71 | Percent of IgD- IgM+	-0.336747	0.171803	0.737089
finalday_CPE	plasmablast > CD11c | Percent of plasmablast	0.261977	0.178073	0.742746
finalday_CPE	non naive gd T cells > CCR4 | Percent of non naive gd T cells	-0.259736	0.18195	0.742746
finalday_CPE	CD14- CD16+ monocytes > CD86 | Percent of CD14- CD16+ monocytes	0.259175	0.182929	0.742746
finalday_CPE	IgD- IgM-> CD40 | Percent of IgD- IgM-	-0.323745	0.190008	0.742746
finalday_CPE	plasmablast > CD80 | Percent of plasmablast	0.253291	0.193425	0.742746
finalday_CPE	other CD4 > CCR7 | Percent of other CD4	-0.253011	0.193935	0.742746
finalday_CPE	non naive gd T cells > PD1 | Percent of non naive gd T cells	-0.25189	0.195984	0.742746
finalday_CPE	CD56mid NK > EOMES | Percent of CD56mid NK	-0.25161	0.196498	0.742746
finalday_CPE	pDCs > CD38 | Percent of pDCs	0.25077	0.198048	0.742746
finalday_CPE	CD56hi NK > PD1 | Percent of CD56hi NK	-0.250256	0.198999	0.742746
finalday_CPE	CD4 Tctl > CD38 | Percent of CD4 Tctl	-0.250209	0.199085	0.742746
finalday_CPE	cDC2 > CD141 | Percent of cDC2	0.246847	0.205389	0.742746
finalday_CPE	cDC2 > CD11b | Percent of cDC2	-0.246402	0.206235	0.742746
finalday_CPE	cDC other > CD40 | Percent of cDC other	0.245199	0.208528	0.742746
finalday_CPE	IgD- IgM+ > CD11c | Percent of IgD- IgM+	-0.310196	0.210296	0.742746
finalday_CPE	CD56mid NK > TBET | Percent of CD56mid NK	-0.242924	0.212915	0.742746
finalday_CPE	non naive gd T cells > CXCR5 | Percent of non naive gd T cells	-0.242084	0.214552	0.742746
finalday_CPE	cDC other > CCR2 | Percent of cDC other	-0.241243	0.216197	0.742746
finalday_CPE	cDC1 > CD11b | Percent of cDC1	-0.240683	0.217298	0.742746
finalday_CPE	IgD+ IgM+ > CXCR3 | Percent of IgD+ IgM+	-0.304763	0.218814	0.742746
finalday_CPE	naive B cells > CD24 | Percent of naive B cells	-0.238722	0.221184	0.742746
finalday_CPE	cDC2 > CD71 | Percent of cDC2	0.238334	0.221957	0.742746
finalday_CPE	cDC other > CD71 | Percent of cDC other	0.238161	0.222302	0.742746
finalday_CPE	CD56hi NK > GzB | Percent of CD56hi NK	-0.237321	0.223987	0.742746
finalday_CPE	non naive CD8 > CD45RA | Percent of non naive CD8	0.23704	0.224551	0.742746
finalday_CPE	non naive CD8 > CXCR3 | Percent of non naive CD8	-0.23592	0.226815	0.742746
finalday_CPE	CD56mid NK > Ki67 | Percent of CD56mid NK	-0.234519	0.229666	0.742746
finalday_CPE	CD4 Tfh > HLADR | Percent of CD4 Tfh	-0.233678	0.231388	0.742746
finalday_CPE	CD4 Tctl > CXCR5 | Percent of CD4 Tctl	-0.231997	0.234859	0.742746
finalday_CPE	CD4 Tfh > CD25 | Percent of CD4 Tfh	0.231997	0.234859	0.742746
finalday_CPE	non naive gd T cells > CD103 | Percent of non naive gd T cells	-0.231717	0.23544	0.742746
finalday_CPE	pDCs > CD71 | Percent of pDCs	0.230036	0.238951	0.742746
finalday_CPE	CD14- CD16+ monocytes > TBET | Percent of CD14- CD16+ monocytes	-0.229755	0.23954	0.742746
finalday_CPE	cDC2 > CD68 | Percent of cDC2	-0.229472	0.240136	0.742746
finalday_CPE	non naive CD8 > Perforin | Percent of non naive CD8	-0.225553	0.248482	0.753816
finalday_CPE	CD14+ CD16+ monocytes > CD69 | Percent of CD14+ CD16+ monocytes	-0.224555	0.250637	0.753816
finalday_CPE	Treg CD4 > CXCR5 | Percent of Treg CD4	-0.223311	0.25334	0.753816
finalday_CPE	CD14+ CD16- monocytes > CX3CR1 | Percent of CD14+ CD16- monocytes	-0.22191	0.256407	0.753816
finalday_CPE	non naive CD8 > GzB | Percent of non naive CD8	-0.22163	0.257024	0.753816
finalday_CPE	plasmablast > CD86 | Percent of plasmablast	-0.220509	0.259499	0.753816
finalday_CPE	non naive CD4 > CD86 | Percent of non naive CD4	-0.218828	0.263241	0.753816
finalday_CPE	CD14+ CD16+ monocytes > CD80 | Percent of CD14+ CD16+ monocytes	0.217983	0.265135	0.753816
finalday_CPE	CD56mid NK > GzA | Percent of CD56mid NK	-0.217427	0.266386	0.753816
finalday_CPE	CD14- CD16+ monocytes > CX3CR1 | Percent of CD14- CD16+ monocytes	-0.210703	0.281819	0.791873
finalday_CPE	IgD- IgM+ > BDCA1 | Percent of IgD- IgM+	-0.262717	0.292232	0.815388
finalday_CPE	cDC1 > CD71 | Percent of cDC1	0.204538	0.296458	0.81577
finalday_CPE	naive B cells > CD71 | Percent of naive B cells	-0.204538	0.296458	0.81577
finalday_CPE	non naive gd T cells > CX3CR1 | Percent of non naive gd T cells	-0.202577	0.301214	0.82318
finalday_CPE	cDC1 > Ki67 | Percent of cDC1	0.200896	0.305328	0.828749
finalday_CPE	CD14+ CD16- monocytes > CD71 | Percent of CD14+ CD16- monocytes	0.198654	0.310869	0.838085
finalday_CPE	CD56hi NK > CD27 | Percent of CD56hi NK	0.196973	0.315065	0.843697
finalday_CPE	IgD+ IgM+ > CX3CR1 | Percent of IgD+ IgM+	-0.244654	0.327858	0.845014
finalday_CPE	CD56hi NK > CD71 | Percent of CD56hi NK	-0.19193	0.327861	0.845014
finalday_CPE	other CD4 > CD127 | Percent of other CD4	-0.191089	0.330025	0.845014
finalday_CPE	CD4 Tctl > CD45RA | Percent of CD4 Tctl	0.190529	0.331472	0.845014
finalday_CPE	CD14+ CD16+ monocytes > CCR2 | Percent of CD14+ CD16+ monocytes	-0.189969	0.332922	0.845014
finalday_CPE	Treg CD4 > CCR7 | Percent of Treg CD4	-0.189969	0.332922	0.845014
finalday_CPE	CD56mid NK > PD1 | Percent of CD56mid NK	-0.189929	0.333026	0.845014
finalday_CPE	other CD4 > PD1 | Percent of other CD4	-0.188848	0.335835	0.845014
finalday_CPE	non naive CD4 > CD71 | Percent of non naive CD4	-0.188287	0.337298	0.845014
finalday_CPE	non naive CD8 > CCR6 | Percent of non naive CD8	-0.187447	0.339499	0.845014
finalday_CPE	IgD- IgM+ > CXCR3 | Percent of IgD- IgM+	-0.238327	0.340912	0.845014
finalday_CPE	CD4 Th1 > HLADR | Percent of CD4 Th1	-0.186886	0.34097	0.845014
finalday_CPE	CD27- IgD- > CX3CR1 | Percent of CD27- IgD-	-0.184365	0.347642	0.845787
finalday_CPE	other CD4 > CD27 | Percent of other CD4	-0.184365	0.347642	0.845787
finalday_CPE	CD14+ CD16+ monocytes > CX3CR1 | Percent of CD14+ CD16+ monocytes	-0.182989	0.351314	0.848197
finalday_CPE	naive B cells > Ki67 | Percent of naive B cells	-0.182403	0.352884	0.848197
finalday_CPE	CD14+ CD16+ monocytes > PD1 | Percent of CD14+ CD16+ monocytes	-0.180376	0.358352	0.851179
finalday_CPE	IgD+ IgM+ > CD40 | Percent of IgD+ IgM+	-0.23007	0.358391	0.851179
finalday_CPE	CD14+ CD16- monocytes > Ki67 | Percent of CD14+ CD16- monocytes	0.175119	0.372764	0.877748
finalday_CPE	pDCs > CD68 | Percent of pDCs	0.174278	0.375099	0.877748
finalday_CPE	IgD+ IgM+ > CD38 | Percent of IgD+ IgM+	0.2219	0.376178	0.877748
finalday_CPE	CD4 Tctl > HLADR | Percent of CD4 Tctl	-0.171756	0.382155	0.87994
finalday_CPE	non naive CD8 > CCR7 | Percent of non naive CD8	-0.171756	0.382155	0.87994
finalday_CPE	other CD4 > CD103 | Percent of other CD4	-0.171196	0.383733	0.87994
finalday_CPE	pDCs > CD141 | Percent of pDCs	-0.169515	0.388491	0.885759
finalday_CPE	non naive gd T cells > ICOS | Percent of non naive gd T cells	-0.167834	0.393282	0.891588
finalday_CPE	CD56hi NK > CD38 | Percent of CD56hi NK	-0.164191	0.403777	0.896843
finalday_CPE	other CD4 > CD45RA | Percent of other CD4	-0.163911	0.404591	0.896843
finalday_CPE	CD14+ CD16- monocytes > CD68 | Percent of CD14+ CD16- monocytes	0.16307	0.407038	0.897283
finalday_CPE	non naive gd T cells > CCR7 | Percent of non naive gd T cells	-0.16223	0.409493	0.897735
finalday_CPE	non naive gd T cells > GzB | Percent of non naive gd T cells	-0.159148	0.418566	0.909453
finalday_CPE	CD14+ CD16+ monocytes > CD4 | Percent of CD14+ CD16+ monocytes	-0.158868	0.419397	0.909453
finalday_CPE	transitional B cells > CD40 | Percent of transitional B cells	-0.156906	0.425234	0.915787
finalday_CPE	CD4 Th1 > CD25 | Percent of CD4 Th1	0.154665	0.43196	0.915787
finalday_CPE	Treg CD4 > TIGIT | Percent of Treg CD4	-0.154665	0.43196	0.915787
finalday_CPE	IgD- IgM- > CX3CR1 | Percent of IgD- IgM-	0.197199	0.432846	0.915787
finalday_CPE	CD4 Tctl > TCF1 | Percent of CD4 Tctl	0.152143	0.439596	0.915787
finalday_CPE	CD27- IgD- > CD38 | Percent of CD27- IgD-	-0.151583	0.441302	0.915787
finalday_CPE	other CD4 > ICOS | Percent of other CD4	-0.151022	0.443013	0.915787
finalday_CPE	CD56mid NK > CCR2 | Percent of CD56mid NK	-0.149621	0.447304	0.915787
finalday_CPE	CD56mid NK > Perforin | Percent of CD56mid NK	-0.149621	0.447304	0.915787
finalday_CPE	IgD- IgM+ > TBET | Percent of IgD- IgM+	-0.191069	0.447565	0.915787
finalday_CPE	IgD+ IgM+ > PD1 | Percent of IgD+ IgM+	0.18636	0.459046	0.92831
finalday_CPE	non naive CD8 > CD127 | Percent of non naive CD8	0.145138	0.461183	0.92831
finalday_CPE	transitional B cells > PD1 | Percent of transitional B cells	0.143897	0.465065	0.92831
finalday_CPE	CD27- IgD- > CCR2 | Percent of CD27- IgD-	-0.143457	0.466446	0.92831
finalday_CPE	naive B cells > PD1 | Percent of naive B cells	-0.143457	0.466446	0.92831
finalday_CPE	non naive CD8 > CCR4 | Percent of non naive CD8	-0.142617	0.469089	0.92831
finalday_CPE	CD14+ CD16- monocytes > CD40 | Percent of CD14+ CD16- monocytes	-0.142336	0.469971	0.92831
finalday_CPE	naive B cells > CD38 | Percent of naive B cells	-0.139254	0.479738	0.941344
finalday_CPE	non naive gd T cells > CD95 | Percent of non naive gd T cells	0.137573	0.485109	0.941344
finalday_CPE	transitional B cells > CCR2 | Percent of transitional B cells	-0.137573	0.485109	0.941344
finalday_CPE	plasmablast > CD21 | Percent of plasmablast	0.137293	0.486007	0.941344
finalday_CPE	IgD+ IgM+ > CD80 | Percent of IgD+ IgM+	0.172945	0.492545	0.949398
finalday_CPE	non naive gd T cells > CD45RA | Percent of non naive gd T cells	-0.130288	0.508732	0.968942
finalday_CPE	CD56hi NK > CD16 | Percent of CD56hi NK	-0.129728	0.510572	0.968942
finalday_CPE	CD4 Tctl > CD27 | Percent of CD4 Tctl	-0.129167	0.512416	0.968942
finalday_CPE	other CD4 > CD38 | Percent of other CD4	-0.128327	0.515187	0.968942
finalday_CPE	CD14+ CD16- monocytes > TBET | Percent of CD14+ CD16- monocytes	0.128047	0.516113	0.968942
finalday_CPE	IgD- IgM+ > PD1 | Percent of IgD- IgM+	-0.161486	0.522067	0.968942
finalday_CPE	CD4 Th1 > CD103 | Percent of CD4 Th1	0.125525	0.524478	0.968942
finalday_CPE	other CD4 > CTLA4 | Percent of other CD4	-0.123844	0.530091	0.968942
finalday_CPE	Treg CD4 > TBET | Percent of Treg CD4	-0.123283	0.531969	0.968942
finalday_CPE	non naive gd T cells > CD16 | Percent of non naive gd T cells	-0.122443	0.534791	0.968942
finalday_CPE	Treg CD4 > CD27 | Percent of Treg CD4	-0.122443	0.534791	0.968942
finalday_CPE	pDCs > CXCR3 | Percent of pDCs	-0.121602	0.53762	0.968942
finalday_CPE	naive B cells > TBET | Percent of naive B cells	-0.121322	0.538564	0.968942
finalday_CPE	non naive gd T cells > TBET | Percent of non naive gd T cells	0.121322	0.538564	0.968942
finalday_CPE	transitional B cells > CD21 | Percent of transitional B cells	-0.119361	0.545198	0.968942
finalday_CPE	cDC2 > CD40 | Percent of cDC2	0.119294	0.545424	0.968942
finalday_CPE	non naive CD4 > CD80 | Percent of non naive CD4	0.11824	0.549006	0.968942
finalday_CPE	non naive CD8 > CD25 | Percent of non naive CD8	0.117399	0.55187	0.968942
finalday_CPE	plasmablast > CD71 | Percent of plasmablast	-0.116839	0.553783	0.968942
finalday_CPE	CD14+ CD16- monocytes > CD4 | Percent of CD14+ CD16- monocytes	-0.115438	0.55858	0.968942
finalday_CPE	non naive CD8 > CD69 | Percent of non naive CD8	0.115158	0.559541	0.968942
finalday_CPE	CD4 Th1 > GzB | Percent of CD4 Th1	-0.114878	0.560503	0.968942
finalday_CPE	IgD- IgM+ > CD38 | Percent of IgD- IgM+	0.146754	0.561182	0.968942
finalday_CPE	Treg CD4 > Perforin | Percent of Treg CD4	0.114037	0.563395	0.968942
finalday_CPE	naive B cells > CD21 | Percent of naive B cells	0.112636	0.568229	0.970551
finalday_CPE	CD4 Th1 > TCF1 | Percent of CD4 Th1	0.112356	0.569198	0.970551
finalday_CPE	non naive CD8 > GzA | Percent of non naive CD8	-0.111235	0.573081	0.970551
finalday_CPE	IgD- IgM+ > CD80 | Percent of IgD- IgM+	-0.140927	0.576998	0.970551
finalday_CPE	CD27- IgD- > Ki67 | Percent of CD27- IgD-	-0.108153	0.583821	0.970551
finalday_CPE	transitional B cells > CD11c | Percent of transitional B cells	0.107032	0.587748	0.970551
finalday_CPE	CD14- CD16+ monocytes > CD4 | Percent of CD14- CD16+ monocytes	0.106192	0.590701	0.970551
finalday_CPE	CD27- IgD- > PD1 | Percent of CD27- IgD-	-0.106192	0.590701	0.970551
finalday_CPE	non naive gd T cells > TCF1 | Percent of non naive gd T cells	0.104231	0.597616	0.970551
finalday_CPE	other CD4 > Perforin | Percent of other CD4	0.10367	0.599598	0.970551
finalday_CPE	cDC1 > CD86 | Percent of cDC1	0.10311	0.601583	0.970551
finalday_CPE	non naive CD8 > CD95 | Percent of non naive CD8	-0.102549	0.603571	0.970551
finalday_CPE	IgD+ IgM+ > CCR2 | Percent of IgD+ IgM+	0.129709	0.607968	0.970551
finalday_CPE	other CD4 > Bcl2 | Percent of other CD4	0.100868	0.60955	0.970551
finalday_CPE	Treg CD4 > CD69 | Percent of Treg CD4	0.100868	0.60955	0.970551
finalday_CPE	Treg CD4 > CD103 | Percent of Treg CD4	0.0997475	0.61355	0.970551
finalday_CPE	IgD- IgM+ > CX3CR1 | Percent of IgD- IgM+	-0.126806	0.616089	0.970551
finalday_CPE	basophils > CD71 | Percent of basophils	0.0986402	0.617513	0.970551
finalday_CPE	CD56hi NK > CD127 | Percent of CD56hi NK	0.0986267	0.617561	0.970551
finalday_CPE	IgD- IgM- > TBET | Percent of IgD- IgM-	0.125491	0.619783	0.970551
finalday_CPE	CD56hi NK > CCR2 | Percent of CD56hi NK	-0.0966654	0.624606	0.970551
finalday_CPE	CD14- CD16+ monocytes > CD80 | Percent of CD14- CD16+ monocytes	-0.0951609	0.630032	0.970551
finalday_CPE	IgD- IgM-> CCR2 | Percent of IgD- IgM-	-0.121272	0.631687	0.970551
finalday_CPE	CD56mid NK > CD25 | Percent of CD56mid NK	-0.0935833	0.635742	0.970551
finalday_CPE	Treg CD4 > CD127 | Percent of Treg CD4	0.0933031	0.636758	0.970551
finalday_CPE	CD4 Th1 > CD45RA | Percent of CD4 Th1	0.0927428	0.638792	0.970551
finalday_CPE	CD56hi NK > EOMES | Percent of CD56hi NK	-0.0927428	0.638792	0.970551
finalday_CPE	CD4 Tfh > CD95 | Percent of CD4 Tfh	-0.0921824	0.640829	0.970551
finalday_CPE	non naive CD8 > CD27 | Percent of non naive CD8	0.0907814	0.645933	0.970551
finalday_CPE	non naive gd T cells > GzA | Percent of non naive gd T cells	0.0899409	0.649002	0.970551
finalday_CPE	other CD4 > CXCR5 | Percent of other CD4	-0.0896607	0.650027	0.970551
finalday_CPE	IgD- IgM+ > CD40 | Percent of IgD- IgM+	0.114418	0.651216	0.970551
finalday_CPE	CD4 Tctl > GzB | Percent of CD4 Tctl	-0.0891003	0.652078	0.970551
finalday_CPE	CD56hi NK > CD69 | Percent of CD56hi NK	0.0879795	0.656187	0.970551
finalday_CPE	IgD+ IgM+ > CXCR5 | Percent of IgD+ IgM+	-0.111782	0.658786	0.970551
finalday_CPE	naive B cells > CXCR5 | Percent of naive B cells	-0.0862984	0.662369	0.970551
finalday_CPE	cDC other > CD86 | Percent of cDC other	0.0851776	0.666502	0.970551
finalday_CPE	other CD4 > CD25 | Percent of other CD4	0.0846173	0.668573	0.970551
finalday_CPE	CD4 Th1 > TIGIT | Percent of CD4 Th1	-0.0843371	0.669609	0.970551
finalday_CPE	naive B cells > CCR2 | Percent of naive B cells	-0.0843371	0.669609	0.970551
finalday_CPE	IgD+ IgM+ > BDCA1 | Percent of IgD+ IgM+	-0.107675	0.670641	0.970551
finalday_CPE	non naive gd T cells > CXCR3 | Percent of non naive gd T cells	-0.0820956	0.677918	0.970551
finalday_CPE	cDC other > CX3CR1 | Percent of cDC other	-0.0795739	0.687311	0.970551
finalday_CPE	pDCs > CD86 | Percent of pDCs	-0.0795739	0.687311	0.970551
finalday_CPE	transitional B cells > TBET | Percent of transitional B cells	-0.0790135	0.689404	0.970551
finalday_CPE	CD56hi NK > CD25 | Percent of CD56hi NK	0.0787333	0.690452	0.970551
finalday_CPE	cDC other > CD11b | Percent of cDC other	-0.0781729	0.692549	0.970551
finalday_CPE	CD14- CD16+ monocytes > CD69 | Percent of CD14- CD16+ monocytes	-0.0770944	0.69659	0.970551
finalday_CPE	CD14+ CD16+ monocytes > CD86 | Percent of CD14+ CD16+ monocytes	-0.0764918	0.698852	0.970551
finalday_CPE	IgD- IgM- > CXCR5 | Percent of IgD- IgM-	-0.0970179	0.701744	0.970551
finalday_CPE	CD27- IgD- > CD80 | Percent of CD27- IgD-	0.0750908	0.70412	0.970551
finalday_CPE	CD4 Th1 > CD95 | Percent of CD4 Th1	-0.0750908	0.70412	0.970551
finalday_CPE	CD4 Tctl > GzA | Percent of CD4 Tctl	0.0745304	0.706231	0.970551
finalday_CPE	naive B cells > BDCA1 | Percent of naive B cells	0.0742502	0.707288	0.970551
finalday_CPE	transitional B cells > CX3CR1 | Percent of transitional B cells	-0.0736899	0.709402	0.970551
finalday_CPE	CD56mid NK > CD69 | Percent of CD56mid NK	-0.0725691	0.713636	0.970551
finalday_CPE	CD56mid NK > CD127 | Percent of CD56mid NK	0.0720087	0.715757	0.970551
finalday_CPE	IgD- IgM- > CD38 | Percent of IgD- IgM-	0.0906907	0.72043	0.970551
finalday_CPE	non naive gd T cells > CD27 | Percent of non naive gd T cells	-0.0706078	0.721067	0.970551
finalday_CPE	CD4 Tfh > CD127 | Percent of CD4 Tfh	0.069487	0.725324	0.970551
finalday_CPE	IgD- IgM+ > CD21 | Percent of IgD- IgM+	-0.0885816	0.726693	0.970551
finalday_CPE	IgD+ IgM+ > CD11c | Percent of IgD+ IgM+	-0.0885816	0.726693	0.970551
finalday_CPE	plasmablast > CD40 | Percent of plasmablast	-0.06846	0.729232	0.970551
finalday_CPE	CD4 Th1 > CX3CR1 | Percent of CD4 Th1	0.0672455	0.733863	0.970551
finalday_CPE	transitional B cells > BDCA1 | Percent of transitional B cells	-0.0664049	0.737073	0.970551
finalday_CPE	CD4 Tctl > CD25 | Percent of CD4 Tctl	-0.0661247	0.738144	0.970551
finalday_CPE	cDC2 > CD86 | Percent of cDC2	0.0661247	0.738144	0.970551
finalday_CPE	IgD- IgM- > CD21 | Percent of IgD- IgM-	-0.0822543	0.74558	0.970551
finalday_CPE	CD14- CD16+ monocytes > CD11b | Percent of CD14- CD16+ monocytes	-0.063603	0.747803	0.970551
finalday_CPE	CD56hi NK > TBET | Percent of CD56hi NK	0.0619219	0.754264	0.970551
finalday_CPE	other CD4 > TIGIT | Percent of other CD4	0.0616417	0.755343	0.970551
finalday_CPE	CD56mid NK > CD86 | Percent of CD56mid NK	0.0602408	0.760741	0.970551
finalday_CPE	IgD- IgM- > CD24 | Percent of IgD- IgM-	-0.0748725	0.76779	0.970551
finalday_CPE	CD14+ CD16+ monocytes > CD71 | Percent of CD14+ CD16+ monocytes	0.0574389	0.771571	0.970551
finalday_CPE	CD27- IgD- > CD40 | Percent of CD27- IgD-	0.0574389	0.771571	0.970551
finalday_CPE	CD27- IgD- > CD24 | Percent of CD27- IgD-	-0.0551974	0.780265	0.970551
finalday_CPE	transitional B cells > CD80 | Percent of transitional B cells	-0.0549172	0.781354	0.970551
finalday_CPE	non naive gd T cells > EOMES | Percent of non naive gd T cells	0.0537964	0.785713	0.970551
finalday_CPE	CD14+ CD16+ monocytes > TBET | Percent of CD14+ CD16+ monocytes	0.0535162	0.786803	0.970551
finalday_CPE	CD27- IgD- > CD11c | Percent of CD27- IgD-	-0.0529558	0.788986	0.970551
finalday_CPE	non naive CD8 > CCR2 | Percent of non naive CD8	0.0512747	0.795542	0.970551
finalday_CPE	CD14+ CD16+ monocytes > CD40 | Percent of CD14+ CD16+ monocytes	0.0509945	0.796636	0.970551
finalday_CPE	CD27- IgD- > CXCR5 | Percent of CD27- IgD-	-0.0507143	0.797731	0.970551
finalday_CPE	plasmablast > CXCR5 | Percent of plasmablast	0.0505988	0.798182	0.970551
finalday_CPE	CD56mid NK > TCF1 | Percent of CD56mid NK	-0.0481926	0.807598	0.970551
finalday_CPE	CD14+ CD16+ monocytes > CD68 | Percent of CD14+ CD16+ monocytes	-0.0474986	0.810318	0.970551
finalday_CPE	IgD- IgM+ > CCR2 | Percent of IgD- IgM+	-0.0601089	0.812714	0.970551
finalday_CPE	IgD+ IgM+ > CD24 | Percent of IgD+ IgM+	-0.0596124	0.814236	0.970551
finalday_CPE	CD27- IgD- > TBET | Percent of CD27- IgD-	0.0462313	0.815292	0.970551
finalday_CPE	IgD- IgM- > BDCA1 | Percent of IgD- IgM-	0.0590544	0.815946	0.970551
finalday_CPE	basophils > Ki67 | Percent of basophils	-0.0452568	0.819121	0.970551
finalday_CPE	CD4 Tctl > CX3CR1 | Percent of CD4 Tctl	-0.0445501	0.821901	0.970551
finalday_CPE	plasmablast > TBET | Percent of plasmablast	0.0441359	0.823531	0.970551
finalday_CPE	non naive CD8 > TBET | Percent of non naive CD8	-0.0439898	0.824106	0.970551
finalday_CPE	CD27- IgD- > CD21 | Percent of CD27- IgD-	0.0437096	0.82521	0.970551
finalday_CPE	non naive CD8 > CXCR5 | Percent of non naive CD8	-0.0431492	0.827417	0.970551
finalday_CPE	CD4 Tctl > TIGIT | Percent of CD4 Tctl	-0.0423086	0.830731	0.970551
finalday_CPE	CD56mid NK > CD38 | Percent of CD56mid NK	-0.0420284	0.831836	0.970551
finalday_CPE	naive B cells > CD80 | Percent of naive B cells	-0.0420284	0.831836	0.970551
finalday_CPE	non naive CD8 > CD40 | Percent of non naive CD8	-0.0417483	0.832941	0.970551
finalday_CPE	CD56mid NK > CD27 | Percent of CD56mid NK	0.0414681	0.834047	0.970551
finalday_CPE	CD27- IgD- > BDCA1 | Percent of CD27- IgD-	0.0406275	0.837366	0.970551
finalday_CPE	pDCs > Ki67 | Percent of pDCs	-0.0403473	0.838473	0.970551
finalday_CPE	cDC2 > Ki67 | Percent of cDC2	0.0400671	0.839581	0.970551
finalday_CPE	other CD4 > HLADR | Percent of other CD4	-0.0400671	0.839581	0.970551
finalday_CPE	IgD+ IgM+ > CD21 | Percent of IgD+ IgM+	-0.050618	0.8419	0.970551
finalday_CPE	other CD4 > TCF1 | Percent of other CD4	-0.0392265	0.842904	0.970551
finalday_CPE	CD27- IgD- > CD20 | Percent of CD27- IgD-	0.0386662	0.845122	0.970551
finalday_CPE	CD27- IgD- > CD71 | Percent of CD27- IgD-	0.038386	0.846231	0.970551
finalday_CPE	CD56hi NK > TCF1 | Percent of CD56hi NK	0.0375454	0.84956	0.970551
finalday_CPE	CD14+ CD16- monocytes > CD80 | Percent of CD14+ CD16- monocytes	0.0372652	0.85067	0.970551
finalday_CPE	CD4 Th1 > GzA | Percent of CD4 Th1	-0.036985	0.85178	0.970551
finalday_CPE	CD14+ CD16- monocytes > CD86 | Percent of CD14+ CD16- monocytes	0.0358643	0.856225	0.970551
finalday_CPE	Treg CD4 > CD45RA | Percent of Treg CD4	-0.0358643	0.856225	0.970551
finalday_CPE	non naive CD8 > TIGIT | Percent of non naive CD8	-0.0339029	0.864014	0.971997
finalday_CPE	CD56hi NK > TIGIT | Percent of CD56hi NK	-0.0327822	0.86847	0.971997
finalday_CPE	plasmablast > CX3CR1 | Percent of plasmablast	0.0324716	0.869705	0.971997
finalday_CPE	non naive CD4 > CCR2 | Percent of non naive CD4	0.031101	0.875161	0.971997
finalday_CPE	naive B cells > CD11c | Percent of naive B cells	-0.0305407	0.877394	0.971997
finalday_CPE	IgD- IgM- > CD80 | Percent of IgD- IgM-	0.0390181	0.877836	0.971997
finalday_CPE	CD14+ CD16- monocytes > CD69 | Percent of CD14+ CD16- monocytes	-0.0302605	0.87851	0.971997
finalday_CPE	non naive gd T cells > CD25 | Percent of non naive gd T cells	-0.0299803	0.879627	0.971997
finalday_CPE	CD14- CD16+ monocytes > CD40 | Percent of CD14- CD16+ monocytes	-0.029436	0.881797	0.971997
finalday_CPE	cDC other > CD80 | Percent of cDC other	0.0294199	0.881862	0.971997
finalday_CPE	other CD4 > CD95 | Percent of other CD4	0.028019	0.887451	0.975463
finalday_CPE	Treg CD4 > TCF1 | Percent of Treg CD4	0.0263378	0.894165	0.980143
finalday_CPE	CD4 Th1 > CD127 | Percent of CD4 Th1	-0.0243765	0.902008	0.983336
finalday_CPE	cDC2 > CCR2 | Percent of cDC2	-0.0232272	0.906608	0.984131
finalday_CPE	non naive gd T cells > CD69 | Percent of non naive gd T cells	-0.0215746	0.913227	0.984131
finalday_CPE	CD4 Th1 > Perforin | Percent of CD4 Th1	0.0204538	0.917719	0.984131
finalday_CPE	cDC other > Ki67 | Percent of cDC other	0.0201737	0.918842	0.984131
finalday_CPE	transitional B cells > Ki67 | Percent of transitional B cells	-0.0201737	0.918842	0.984131
finalday_CPE	CD56hi NK > GzA | Percent of CD56hi NK	0.0198935	0.919966	0.984131
finalday_CPE	non naive CD8 > EOMES | Percent of non naive CD8	0.0190529	0.923338	0.984131
finalday_CPE	non naive gd T cells > TIGIT | Percent of non naive gd T cells	0.0190529	0.923338	0.984131
finalday_CPE	IgD- IgM- > CXCR3 | Percent of IgD- IgM-	-0.0221454	0.930497	0.984131
finalday_CPE	IgD+ IgM+ > Ki67 | Percent of IgD+ IgM+	-0.0216293	0.932113	0.984131
finalday_CPE	CD4 Tctl > Perforin | Percent of CD4 Tctl	-0.0168114	0.932335	0.984131
finalday_CPE	CD4 Tctl > TBET | Percent of CD4 Tctl	0.0168114	0.932335	0.984131
finalday_CPE	transitional B cells > CD38 | Percent of transitional B cells	0.0145699	0.94134	0.985488
finalday_CPE	CD4 Tfh > TIGIT | Percent of CD4 Tfh	0.0128887	0.948099	0.985488
finalday_CPE	non naive gd T cells > Perforin | Percent of non naive gd T cells	0.0128887	0.948099	0.985488
finalday_CPE	non naive CD8 > CD16 | Percent of non naive CD8	0.0126085	0.949226	0.985488
finalday_CPE	cDC1 > CD80 | Percent of cDC1	0.0123992	0.950068	0.985488
finalday_CPE	IgD- IgM- > CD11c | Percent of IgD- IgM-	0.0158181	0.950327	0.985488
finalday_CPE	IgD- IgM- > Ki67 | Percent of IgD- IgM-	-0.0137091	0.956944	0.986616
finalday_CPE	CD14- CD16+ monocytes > CCR2 | Percent of CD14- CD16+ monocytes	-0.00896607	0.963883	0.990053
finalday_CPE	IgD- IgM- > PD1 | Percent of IgD- IgM-	0.0105454	0.966874	0.990053
finalday_CPE	transitional B cells > CD71 | Percent of transitional B cells	-0.00784531	0.968395	0.990053
finalday_CPE	IgD+ IgM+ > TBET | Percent of IgD+ IgM+	0.00843634	0.973497	0.990053
finalday_CPE	Treg CD4 > CD95 | Percent of Treg CD4	-0.00644436	0.974037	0.990053
finalday_CPE	CD4 Tctl > CD95 | Percent of CD4 Tctl	0.00616417	0.975165	0.990053
finalday_CPE	CD14+ CD16+ monocytes > Ki67 | Percent of CD14+ CD16+ monocytes	-0.00448303	0.981937	0.992547
finalday_CPE	other CD4 > CX3CR1 | Percent of other CD4	-0.00364247	0.985323	0.992547
finalday_CPE	IgD+ IgM+ > CD71 | Percent of IgD+ IgM+	-0.0042269	0.986719	0.992547
finalday_CPE	CD4 Tctl > CD127 | Percent of CD4 Tctl	-0.00252171	0.989839	0.992547
finalday_CPE	IgD- IgM- > CD71 | Percent of IgD- IgM-	0.00316363	0.99006	0.992547
finalday_CPE	CD14- CD16+ monocytes > CD71 | Percent of CD14- CD16+ monocytes	0.00140095	0.994355	0.994355
